# Comprehensive Infectome Analysis Reveals Diverse Infectious Agents with Zoonotic Potential in Wildlife

**DOI:** 10.1101/2025.01.09.632079

**Authors:** Xin Hou, Jing Wang, Da-Xi Wang, Ye Chen, Xin-Xin Li, Wei-Chen Wu, Shi-Jia Le, Shi-Qiang Mei, Han-Lin Liu, Yun Feng, Li-Fen Yang, Pei-Bo Shi, Zi-Rui Ren, Lin Yang, Hai-Jian He, Wan-Jie Song, Jie Chen, Meng-Meng Zhu, Zhi-Wen Jiang, Xing-Mei Li, Mei-Rong Li, Deyin Guo, Edward C. Holmes, Zi-Qing Deng, Mang Shi

## Abstract

Understanding wildlife-pathogen interactions is crucial for mitigating zoonotic risk. Through meta-transcriptomic sequencing we profiled the infectomes of 1,922 samples from 67 mammalian species across China, uncovering a remarkable diversity of viral, bacterial, fungal, and parasitic pathogens. Of the 195 pathogens identified, 62 were novel, including a bi-segmented coronavirus in diseased lesser pandas, which we propose represents a new genus – Zetacoronavirus. The orders Carnivora and Rodentia exhibited the highest pathogen diversity and were implicated in numerous host-jumping events. Comparative analysis of diseased versus healthy animals revealed a trend of higher pathogen loads in the former, with possible differences in tissue tropisms. In total, 48 zoonotic and 17 epizootic pathogens were identified, with frequent cross-species transmission, emphasizing the potential for emerging public health threats. This study highlights the urgent need for wildlife pathogen surveillance to inform proactive disease management strategies.
