## Supplementary tabe 3 for "Comprehensive Infectome Analysis Reveals Diverse Infectious Agents with Zoonotic Potential in Wildlife"

### Sheet: Sheet1
Kingdom	Family	Genus	Species	Group
RNA_virus	Arteriviridae	Unclassified	Bamboo_rat_arterivirus_2	Order-specific
RNA_virus	Arteriviridae	Unclassified	Squirrel_arterivirus_1	Order-specific
RNA_virus	Arteriviridae	Unclassified	Squirrel_arterivirus_2	Order-specific
RNA_virus	Astroviridae	Mamastrovirus	Canine_astrovirus	Order-specific
RNA_virus	Astroviridae	Mamastrovirus	Civet_astrovirus	Order-specific
RNA_virus	Astroviridae	Mamastrovirus	Coypu_astrovirus_1	Order-specific
RNA_virus	Astroviridae	Mamastrovirus	Fox_astrovirus_1	Order-specific
RNA_virus	Astroviridae	Mamastrovirus	Fox_astrovirus_2	Order-specific
RNA_virus	Astroviridae	Mamastrovirus	Grey_squirrel_astrovirus	Order-specific
RNA_virus	Astroviridae	Mamastrovirus	Mamastrovirus_10	Order-specific
RNA_virus	Astroviridae	Mamastrovirus	Marmot_astrovirus_3	Order-specific
RNA_virus	Astroviridae	Mamastrovirus	Porcupine_astrovirus_8	Order-specific
RNA_virus	Astroviridae	Mamastrovirus	Rabbit_astrovirus	Order-specific
RNA_virus	Astroviridae	Mamastrovirus	Raccoon_dog_astrovirus_1	Order-specific
RNA_virus	Astroviridae	Mamastrovirus	Raccoon_dog_astrovirus_2	Order-specific
RNA_virus	Astroviridae	Mamastrovirus	Roe_deer_astrovirus_2	Order-specific
RNA_virus	Astroviridae	Mamastrovirus	Roe_deer_astrovirus_3	Order-specific
RNA_virus	Astroviridae	Mamastrovirus	Sika_deer_astrovirus_1	Order-specific
RNA_virus	Astroviridae	Mamastrovirus	Squirrel_astrovirus_2	Order-specific
RNA_virus	Astroviridae	Mamastrovirus	White-tailed_deer_astrovirus	Order-specific
RNA_virus	Astroviridae	Mamastrovirus	Mamastrovirus_3	Epizootic
RNA_virus	Caliciviridae	Lagovirus	Rabbit_hemorrhagic_disease_virus	Epizootic
RNA_virus	Caliciviridae	Norovirus	Canine_norovirus_2	Order-specific
RNA_virus	Caliciviridae	Norovirus	Norwalk_virus	Zoonotic
RNA_virus	Caliciviridae	Recovirus	Meerkat_recovirus_1	Order-specific
RNA_virus	Caliciviridae	Recovirus	Meerkat_recovirus_2	Order-specific
RNA_virus	Caliciviridae	Sapovirus	Mink_enteric_sapovirus	Order-specific
RNA_virus	Caliciviridae	Sapovirus	Mink_sapovirus_2	Order-specific
RNA_virus	Caliciviridae	Sapovirus	Racoon_dog_sapovirus_1	Order-specific
RNA_virus	Caliciviridae	Sapovirus	Sapporo_virus	Zoonotic
RNA_virus	Caliciviridae	Vesivirus	Mink_calicivirus	Order-specific
RNA_virus	Caliciviridae	Unclassified	Hedgehog_calicivirus_1	Order-specific
RNA_virus	Coronaviridae	Alphacoronavirus	Alphacoronavirus_1	Zoonotic
RNA_virus	Coronaviridae	Alphacoronavirus	Mink_coronavirus_1	Order-specific
RNA_virus	Coronaviridae	Betacoronavirus	Betacoronavirus_1	Zoonotic
RNA_virus	Coronaviridae	Betacoronavirus	China_Rattus_coronavirus_HKU24	Order-specific
RNA_virus	Coronaviridae	Betacoronavirus	Erinaceus_hedgehog_coronavirus_HKU31	Order-specific
RNA_virus	Coronaviridae	Betacoronavirus	Pika_coronavirus	Order-specific
RNA_virus	Coronaviridae	Betacoronavirus	Rabbit_coronavirus_HKU14	Order-specific
RNA_virus	Coronaviridae	Deltacoronavirus	Sparrow_coronavirus_HKU17	Epizootic
RNA_virus	Coronaviridae	Zetacoronavirus	Zetacoronavirus_1	Order-specific
RNA_virus	Flaviviridae	Hepacivirus	Rhizomys_pruinosus_hepacivirus	Order-specific
RNA_virus	Flaviviridae	Hepacivirus	Sugar_glider_hepacivirus_1	Order-specific
RNA_virus	Flaviviridae	Pegivirus	Badger_pegivirus_1	Order-specific
RNA_virus	Flaviviridae	Pegivirus	Porcupine_pegivirus	Order-specific
RNA_virus	Flaviviridae	Pegivirus	River_deer_pegivirus	Order-specific
RNA_virus	Flaviviridae	Pegivirus	Squirrel_pegivirus_1	Order-specific
RNA_virus	Flaviviridae	Pegivirus	Yellow_weasel_pegivirus_1	Order-specific
RNA_virus	Flaviviridae	Pestivirus	Bamboo_rat_pestivirus	Order-specific
RNA_virus	Flaviviridae	Pestivirus	Pangolin_pestivirus_1	Order-specific
RNA_virus	Flaviviridae	Pestivirus	Pangolin_pestivirus_4	Order-specific
RNA_virus	Flaviviridae	Pestivirus	Pangolin_pestivirus_5	Order-specific
RNA_virus	Flaviviridae	Pestivirus	Pangolin_pestivirus_6	Order-specific
RNA_virus	Hepeviridae	Paslahepevirus	Hepatitis_E_virus	Zoonotic
RNA_virus	Hepeviridae	Rocahepevirus	Mink_hepatitis_E_virus	Order-specific
RNA_virus	Hepeviridae	Unclassified	Sugar_glider_hepevirus_1	Order-specific
RNA_virus	Orthomyxoviridae	Alphainfluenzavirus	Influenza_A_virus	Zoonotic
RNA_virus	Paramyxoviridae	Jeilongvirus	Feline_paramyxovirus	Order-specific
RNA_virus	Paramyxoviridae	Morbillivirus	Morbillivirus_canis	Epizootic
RNA_virus	Paramyxoviridae	Respirovirus	Respirovirus_bovis	Epizootic
RNA_virus	Paramyxoviridae	Respirovirus	Respirovirus_muris	Epizootic
RNA_virus	Phenuiviridae	Uukuvirus	Qingdao_tick_uukuvirus	Epizootic
RNA_virus	Picornaviridae	Aphthovirus	Coypu_aphthovirus	Order-specific
RNA_virus	Picornaviridae	Bopivirus	Roe_deer_bopivirus_1	Order-specific
RNA_virus	Picornaviridae	Cadicivirus	Cadicivirus_A	Order-specific
RNA_virus	Picornaviridae	Cadicivirus	Cadicivirus_B	Order-specific
RNA_virus	Picornaviridae	Cadicivirus	Hedgehog_dicipivirus_2	Order-specific
RNA_virus	Picornaviridae	Crohivirus	Raccoon_crohivirus_1	Order-specific
RNA_virus	Picornaviridae	Enterovirus	Enterovirus_A	Zoonotic
RNA_virus	Picornaviridae	Enterovirus	Enterovirus_D	Zoonotic
RNA_virus	Picornaviridae	Enterovirus	Enterovirus_G	Zoonotic
RNA_virus	Picornaviridae	Enterovirus	Mammalian_enterovirus	Order-specific
RNA_virus	Picornaviridae	Enterovirus	Meerkat_enterovirus_1	Order-specific
RNA_virus	Picornaviridae	Hunnivirus	Coypu_hunnivirus	Order-specific
RNA_virus	Picornaviridae	Hunnivirus	Rabbit_hunnivirus_1	Order-specific
RNA_virus	Picornaviridae	Kobuvirus	Aichivirus_A	Zoonotic
RNA_virus	Picornaviridae	Kobuvirus	Aichivirus_B	Zoonotic
RNA_virus	Picornaviridae	Kobuvirus	Aichivirus_E	Order-specific
RNA_virus	Picornaviridae	Kobuvirus	Canine_kobuvirus	Order-specific
RNA_virus	Picornaviridae	Kobuvirus	Coypu_kobuvirus	Order-specific
RNA_virus	Picornaviridae	Kobuvirus	Grey_squirrel_kobuvirus	Order-specific
RNA_virus	Picornaviridae	Kobuvirus	Marmot_kobuvirus	Order-specific
RNA_virus	Picornaviridae	Kobuvirus	Mink_kobuvirus_1	Order-specific
RNA_virus	Picornaviridae	Kobuvirus	Roe_deer_kobuvirus_1	Order-specific
RNA_virus	Picornaviridae	Kobuvirus	Sugar_glider_picornavirus_1	Order-specific
RNA_virus	Picornaviridae	Malagasivirus	Malagasivirus_A	Order-specific
RNA_virus	Picornaviridae	Mosavirus	Bamboo_rat_mosavirus	Order-specific
RNA_virus	Picornaviridae	Mosavirus	Bamboo_rat_mosavirus_2	Order-specific
RNA_virus	Picornaviridae	Mupivirus	Squirrel_mupivirus_1	Order-specific
RNA_virus	Picornaviridae	Sakobuvirus	Badger_sakobuvirus_1	Order-specific
RNA_virus	Picornaviridae	Sakobuvirus	Mink_sakobuvirus_1	Order-specific
RNA_virus	Picornaviridae	Sapelovirus	Coypu_sapelovirus_1	Order-specific
RNA_virus	Picornaviridae	Sapelovirus	Coypu_sapelovirus_4	Order-specific
RNA_virus	Picornaviridae	Sapelovirus	Sapelovirus_B	Order-specific
RNA_virus	Picornaviridae	Sapelovirus	Simian_sapelovirus_4	Order-specific
RNA_virus	Picornaviridae	Shanbavirus	Pangolin_shanbavirus	Order-specific
RNA_virus	Picornaviridae	Tremovirus	Tremovirus_A	Epizootic
RNA_virus	Picornaviridae	Unclassified	Civet_picornavirus	Order-specific
RNA_virus	Picornaviridae	Unclassified	Raccoon_picornavirus_1	Order-specific
RNA_virus	Picornaviridae	Unclassified	Sika_deer_picornavirus_1	Order-specific
RNA_virus	Picornaviridae	Unclassified	Sugar_glider_picornavirus_2	Order-specific
RNA_virus	Sedoreoviridae	Rotavirus	Rotavirus_A	Zoonotic
RNA_virus	Sedoreoviridae	Rotavirus	Rotavirus_C	Zoonotic
RNA_virus	Spinareoviridae	Orthoreovirus	Squirrel_orthoreovirus	Order-specific
RNA_virus	Tobaniviridae	Unclassified	Porcupine_nidovirus_3	Order-specific
DNA_virus	Adenoviridae	Mastadenovirus	Camel_adenovirus_1	Order-specific
DNA_virus	Adenoviridae	Mastadenovirus	Coypu_adenovirus_1	Epizootic
DNA_virus	Adenoviridae	Mastadenovirus	Mammalian_adenovirus	Epizootic
DNA_virus	Adenoviridae	Mastadenovirus	Roe_deer_adenovirus_1	Order-specific
DNA_virus	Adenoviridae	Mastadenovirus	Roe_deer_adenovirus_2	Order-specific
DNA_virus	Papillomaviridae	Unclassified	European_hedgehog_papillomavirus	Order-specific
DNA_virus	Papillomaviridae	Unclassified	Manis_javanica_papillomavirus_1	Order-specific
DNA_virus	Parvoviridae	Amdoparvovirus	Amdoparvovirus_carnivoran1	Order-specific
DNA_virus	Parvoviridae	Amdoparvovirus	Amdoparvovirus_carnivoran3	Order-specific
DNA_virus	Parvoviridae	Amdoparvovirus	Asian_badger_amdoparvovirus	Order-specific
DNA_virus	Parvoviridae	Bocaparvovirus	Badger_bocavirus_1	Order-specific
DNA_virus	Parvoviridae	Bocaparvovirus	Bocaparvovirus_carnivoran6	Order-specific
DNA_virus	Parvoviridae	Bocaparvovirus	Bocaparvovirus_ungulate7	Order-specific
DNA_virus	Parvoviridae	Bocaparvovirus	Fox_bocaparvovirus_1	Order-specific
DNA_virus	Parvoviridae	Bocaparvovirus	Hedgehog_bocavirus	Order-specific
DNA_virus	Parvoviridae	Bocaparvovirus	Himalayan_marmot_bocaparvovirus_2	Order-specific
DNA_virus	Parvoviridae	Bocaparvovirus	Bocaparvovirus_lagomorph1	Order-specific
DNA_virus	Parvoviridae	Bocaparvovirus	Porcine_bocavirus	Epizootic
DNA_virus	Parvoviridae	Bocaparvovirus	Ungulate_bocaparvovirus_10	Epizootic
DNA_virus	Parvoviridae	Chaphamaparvovirus	Bamboo_rat_chaphamaparvovirus_1	Order-specific
DNA_virus	Parvoviridae	Chaphamaparvovirus	Chaphamaparvovirus_rodent2	Epizootic
DNA_virus	Parvoviridae	Chaphamaparvovirus	Meerkat_chaphamaparvovirus_1	Order-specific
DNA_virus	Parvoviridae	Chaphamaparvovirus	Mink_chaphamaparvovirus_1	Order-specific
DNA_virus	Parvoviridae	Chapparvovirus	Coypu_parvovirus_1	Order-specific
DNA_virus	Parvoviridae	Chapparvovirus	Hedgehog_chapparvovirus_1	Order-specific
DNA_virus	Parvoviridae	Chapparvovirus	Hedgehog_chapparvovirus_2	Order-specific
DNA_virus	Parvoviridae	Chapparvovirus	Hedgehog_chapparvovirus_6	Order-specific
DNA_virus	Parvoviridae	Chapparvovirus	Raccoon_dog_chapparvovirus_1	Order-specific
DNA_virus	Parvoviridae	Copiparvovirus	Pangolin_copiparvovirus_1	Order-specific
DNA_virus	Parvoviridae	Copiparvovirus	Sika_deer_copiparvovirus_1	Order-specific
DNA_virus	Parvoviridae	Dependoparvovirus	Civet_dependoparvovirus_1	Order-specific
DNA_virus	Parvoviridae	Dependoparvovirus	Dependoparvovirus_mammalian1	Epizootic
DNA_virus	Parvoviridae	Dependoparvovirus	Fox_dependoparvovirus_1	Order-specific
DNA_virus	Parvoviridae	Dependoparvovirus	Rabbit_dependoparvovirus_1	Order-specific
DNA_virus	Parvoviridae	Protoparvovirus	Bamboo_rat_parvovirus_2	Order-specific
DNA_virus	Parvoviridae	Protoparvovirus	Camel_protoparvovirus_1	Order-specific
DNA_virus	Parvoviridae	Protoparvovirus	Civet_protoparvovirus_1	Order-specific
DNA_virus	Parvoviridae	Protoparvovirus	Hedgehog_bufavirus	Order-specific
DNA_virus	Parvoviridae	Protoparvovirus	Newlavirus	Order-specific
DNA_virus	Parvoviridae	Protoparvovirus	Protoparvovirus_carnivoran1	Epizootic
DNA_virus	Parvoviridae	Protoparvovirus	Protoparvovirus_carnivoran3	Order-specific
DNA_virus	Parvoviridae	Protoparvovirus	Protoparvovirus_rodent1	Epizootic
Bacteria	Aeromonadaceae	Aeromonas	Aeromonas_caviae	Zoonotic
Bacteria	Aeromonadaceae	Aeromonas	Aeromonas_hydrophila	Zoonotic
Bacteria	Aeromonadaceae	Aeromonas	Aeromonas_jandaei	Zoonotic
Bacteria	Aeromonadaceae	Aeromonas	Aeromonas_dhakensis	Zoonotic
Bacteria	Aeromonadaceae	Aeromonas	Aeromonas_veronii	Zoonotic
Bacteria	Alcaligenaceae	Kerstersia	Kerstersia_gyiorum	Zoonotic
Bacteria	Anaplasmataceae	Ehrlichia	Ehrlichia_canis	Zoonotic
Bacteria	Campylobacteraceae	Aliarcobacter	Aliarcobacter_skirrowii	Zoonotic
Bacteria	Campylobacteraceae	Campylobacter	Campylobacter_coli	Zoonotic
Bacteria	Campylobacteraceae	Campylobacter	Campylobacter_jejuni	Zoonotic
Bacteria	Campylobacteraceae	Campylobacter	Campylobacter_upsaliensis	Zoonotic
Bacteria	Campylobacteraceae	Campylobacter	Campylobacter_cuniculorum	Order-specific
Bacteria	Campylobacteraceae	Campylobacter	Campylobacter_sp.	Order-specific
Bacteria	Coxiellaceae	Coxiella	Coxiella_burnetii	Zoonotic
Bacteria	Clostridiaceae	Clostridium	Clostridium_perfringens	Zoonotic
Bacteria	Clostridiaceae	Clostridium	Clostridium_septicum	Zoonotic
Bacteria	Eggerthellaceae	Eggerthella	Eggerthella_lenta	Zoonotic
Bacteria	Enterobacteriaceae	Enterobacter	Enterobacter_hormaechei	Zoonotic
Bacteria	Enterobacteriaceae	Klebsiella	Klebsiella_pneumoniae	Zoonotic
Bacteria	Enterobacteriaceae	Leclercia	Leclercia_adecarboxylata	Zoonotic
Bacteria	Enterobacteriaceae	Salmonella	Salmonella_enterica	Zoonotic
Bacteria	Enterococcaceae	Enterococcus	Enterococcus_avium	Zoonotic
Bacteria	Enterococcaceae	Enterococcus	Enterococcus_gallinarum	Zoonotic
Bacteria	Fusobacteriaceae	Fusobacterium	Fusobacterium_necrophorum	Zoonotic
Bacteria	Hafniaceae	Edwardsiella	Edwardsiella_tarda	Zoonotic
Bacteria	Pasteurellaceae	Mannheimia	Mannheimia_varigena	Order-specific
Bacteria	Pasteurellaceae	Pasteurella	Pasteurella_canis	Epizootic
Bacteria	Pasteurellaceae	Pasteurella	Pasteurella_multocida	Zoonotic
Bacteria	Peptostreptococcaceae	Clostridioides	Clostridioides_difficile	Zoonotic
Bacteria	Peptostreptococcaceae	Paraclostridium	Paraclostridium_sordellii	Zoonotic
Bacteria	Pseudomonadaceae	Pseudomonas	Pseudomonas_aeruginosa	Zoonotic
Bacteria	Vibrionaceae	Vibrio	Vibrio_cholerae	Zoonotic
Bacteria	Vibrionaceae	Vibrio	Vibrio_metoecus	Zoonotic
Bacteria	Yersiniaceae	Yersinia	Yersinia_pseudotuberculosis	Zoonotic
Fungi	Aspergillaceae	Aspergillus	Aspergillus_fumigatus	Zoonotic
Fungi	Aspergillaceae	Aspergillus	Aspergillus_sp.	Order-specific
Fungi	Pneumocystaceae	Pneumocystis	Pneumocystis_oryctolagi	Order-specific
Fungi	Pneumocystaceae	Pneumocystis	Pneumocystis_canis	Order-specific
Fungi	Pneumocystaceae	Pneumocystis	Pneumocystis_sp1.	Order-specific
Fungi	Pneumocystaceae	Pneumocystis	Pneumocystis_sp2.	Order-specific
Fungi	Pneumocystaceae	Pneumocystis	Pneumocystis_sp3.	Order-specific
Fungi	Pneumocystaceae	Pneumocystis	Pneumocystis_sp4.	Order-specific
Fungi	Debaryomycetaceae	Candida	Candida_tropicalis	Zoonotic
Fungi	Debaryomycetaceae	Candida	Candida_albicans	Zoonotic
Parasite	Cryptosporidiidae	Cryptosporidium	Cryptosporidium_sciurinum	Order-specific
Parasite	Hexamitidae	Giardia	Giardia_intestinalis	Zoonotic
Parasite	Sarcocystidae	Cystoisospora	Cystoisospora_sp._ferretbadger	Order-specific
Parasite	Sarcocystidae	Toxoplasma	Toxoplasma_gondii	Zoonotic
